# Transcriptional regulation profiling reveals disrupted lipid metabolism in failing hearts with a pathogenic phospholamban mutation

**DOI:** 10.1101/2020.11.30.402792

**Authors:** Jiayi Pei, Renee G.C. Maas, Ema Nagyova, Johannes M.I.H. Gho, Christian Snijders Blok, Iris van Adrichem, Jorg J.A. Calis, René van Es, Shahrzad Sepehrkhouy, Dries Feyen, Noortje van den Dungen, Nico Lansu, Nicolaas de Jonge, Hester M. den Ruijter, Manon M.H. Huibers, Roel A. de Weger, Linda W. van Laake, Marianne C. Verhaar, Peter van Tintelen, Frank G. van Steenbeek, Alain van Mil, Jan W. Buikema, Boudewijn Burgering, Ioannis Kararikes, Mark Mercola, Pieter A. Doevendans, Joost Sluijter, Aryan Vink, Caroline Cheng, Michal Mokry, Folkert W. Asselbergs, Magdalena Harakalova

**Affiliations:** Department of Cardiology, Division Heart & Lungs, University Medical Center Utrecht, University of Utrecht, Utrecht, The Netherlands; Regenerative Medicine Center Utrecht, University Medical Center Utrecht, Utrecht, The Netherlands; Department of Nephrology and Hypertension, Division of Internal Medicine and Dermatology, University Medical Center Utrecht (UMCU), The Netherlands; Epigenomics facility, University Medical Center Utrecht, Utrecht, The Netherlands; Department of Pathology, University Medical Center Utrecht (UMCU), Utrecht, The Netherlands; Stanford Cardiovascular Institute and Department of Medicine, Stanford University, Stanford, CA, USA; Department of Genetics, University Medical Center Utrecht, Utrecht, The Netherlands; Department of Clinical Sciences, Faculty of Veterinary Medicine, University of Utrecht, NL; Center for Molecular Medicine, Molecular Cancer Research Section, University Medical Center Utrecht, The Netherlands; Netherlands Heart Institute, Utrecht, The Netherlands; Wilhelmina Children’s Hospital, Department of Pediatric Gastroenterology, Division Child Health, Utrecht, the Netherlands; Institute of Cardiovascular Science, Faculty of Population Health Sciences, University College London, London, United Kingdom; Health Data Research UK and Institute of Health Informatics, University College London, London, UK

**Keywords:** phospholamban, heart failure, DNA regulatory region, chromatin regulation, H3K27ac, transcription factor binding motif

## Abstract

**Background:** The R14del mutation in the phospholamban (*PLN*) gene is associated with various types of cardiomyopathies and increases the risk of developing life-threatening ventricular arrhythmias. In this study, we focused on a homogeneous Dutch founder cohort of genetic cardiomyopathy due to PLN R14del mutation and aimed to study the influence of epigenetic changes from a multi-dimensional perspective.

**Results:** Using cardiac tissue of PLN R14del patients and donors, we identified differentially acetylated promoters and enhancers (H3K27ac ChIPseq), annotated enriched transcription factor (TF) binding motifs located in those regions, and identified differentially expressed genes (RNA-seq). In line with the fibrofatty replacement in PLN R14del hearts at the histological level, our integrative analysis detected the downregulation of key TF regulators in fatty acid oxidation (FAO) metabolisms and their downstream target in PLN R14del hearts as compared to controls. We further examined heart tissue using immunofluorescence staining (IF) and to confirm the mitochondrial lipid abnormalities in the PLN R14del hearts. Furthermore, we observed the accumulation and deformation of lipid droplets and a disrupted morphology of mitochondria, the key organelle where FAO takes place, in PLN R14del heart using transmission electron microscopy (TEM).

**Conclusion:** Using multi-omics approaches, we successfully obtained a unique list of chromatin regions and genes, including TF-coding genes, which played important roles in the metabolism-related signalling in PLN R14del hearts.
