## Supplemental Table 2 for "Transcriptional regulation profiling reveals disrupted lipid metabolism in failing hearts with a pathogenic phospholamban mutation"

### Sheet: Supplementary Table 2 
Supplementary Table 2: An overview of H3K27 ChIP-seq data obtained from cardiac tissues in 4 analyses
Saple ID	Number of detected regions		Analysis 1	Analysis 2	Analysis 3	Analysis 4
PLN_1	40003		+	+	+	+
PLN_2	30041		+	+	+	+
PLN_3	34430		+	+	+	+
PLN_4	27167		+	+	+	+
PLN_5	25300		+	+	+	+
PLN_6	11954		+	+	+	+
Mean±SD	28,149±9,538
Control_1	26032		+	+	+	+
Control_2	18731		+	+	+	+
Control_3	39941		+	+	+	+
Control_4	18178		+	+	+	+
Mean±SD	25,721±8,460
ICM_1	12613		-	-	+	-
ICM_2	25387		-	-	+	-
ICM_3	26081		-	-	+	-
ICM_4	46978		-	-	+	-
Mean±SD	27,765±8,139
MYBPC3_1	30736		-	-	+	-
MYBPC3_2	40574		-	-	+	-
MYH7_1	30374		-	-	+	-
MYH7_2	38189		-	-	+	-
TTN_1	25761		-	-	+	-
TTN_2	41838		-	-	+	-
Mean±SD	34,579±6,429
Legend: SD = standard deviation. Data analysis: 1) Detection and gene annotation of differentially acetylated regions; 2) Enrichment of TF binding motifs (TFBM) in differentially acetylated regions, 3) PLN-specificity analysis of differentially acetylated regions, 4) Pathway analysis of genes annotated to differentially acetylated regions.
