## Supplemental Table 4 for "Transcriptional regulation profiling reveals disrupted lipid metabolism in failing hearts with a pathogenic phospholamban mutation"

### Sheet: Supplementary Table 4A
Supplementary Table 4A: Enrichment analysis related to genes annotated to hyperacetylated regions between PLN and control group
GO: Molecular function
No.	ID	Name	p-value	p-value FDR B&H	p-value FDR B&Y	p-value Bonferroni	Genes from input no.	Genes in annotation	Genes from input names
1	GO:0046982	protein heterodimerization activity	6.231E-7	4.374E-4	3.120E-3	4.374E-4	23	571	MYC, INHBA, ZNF423, PANX1, TLR6, HIST1H2AK, HIST1H2AM, HIST1H2BN, HIST1H2BI, HIST1H2BO, HIST1H3I, HIST1H3G, HIST1H3J, SUPT5H, HIST1H4L, ABTB2, HIST1H2AH, HIST1H2BK, CASP8, RUNX1, TGFB2, HEYL, IRAK3
2	GO:0044877	macromolecular complex binding	2.909E-6	1.021E-3	7.283E-3	2.042E-3	42	1626	IFNK, MYC, DOK6, ABL1, MAP2, ESR1, MBD1, TRPS1, DAB2, SRP54, PANX1, MAST2, F2R, SVEP1, ANKRD54, EBF2, PRDM8, BEND6, DST, NFATC2, SUPT5H, SVIL, COL14A1, FST, HMGN4, CNN3, SIN3B, ZC3H12A, WIPF1, LRRC16A, GRB10, LAMB1, CASP8, GAS7, MSGN1, THBS4, RNASEL, HIST1H1B, MACF1, LUM, PROS1, SMAD7
3	GO:0001968	fibronectin binding	4.777E-5	1.118E-2	7.972E-2	3.353E-2	5	33	MMP2, CCDC80, THBS4, IGFBP3, PLEKHA2
4	GO:0032403	protein complex binding	1.304E-4	1.903E-2	1.357E-1	9.156E-2	28	1071	IFNK, MYC, DOK6, ABL1, MAP2, ESR1, DAB2, PANX1, MAST2, F2R, ANKRD54, DST, SVIL, COL14A1, FST, HMGN4, CNN3, WIPF1, LRRC16A, GRB10, LAMB1, CASP8, GAS7, THBS4, MACF1, LUM, PROS1, SMAD7
5	GO:0047757	chondroitin-glucuronate 5-epimerase activity	1.518E-4	1.903E-2	1.357E-1	1.066E-1	2	2	DSE, DSEL
6	GO:0046983	protein dimerization activity	1.627E-4	1.903E-2	1.357E-1	1.142E-1	32	1317	MYC, MASP1, INHBA, ZNF423, PANX1, TLR6, EBF2, HIST1H2AK, HIST1H2AM, HIST1H2BN, NOD1, HIST1H2BI, DST, HIST1H2BO, PTPRE, HIST1H3I, HIST1H3G, HIST1H3J, SUPT5H, HIST1H4L, PKD2, ABTB2, HIST1H2AH, HIST1H2BK, TCF21, CASP8, RUNX1, MSGN1, TGFB2, HEYL, ANO6, IRAK3
7	GO:0005201	extracellular matrix structural constituent	3.934E-4	3.945E-2	2.813E-1	2.761E-1	6	78	COL14A1, COL1A1, COL12A1, LAMB1, VCAN, LUM
GO: Biological process (top 100 selected)
No.	ID	Name	p-value	p-value FDR B&H	p-value FDR B&Y	p-value Bonferroni	Genes from input	Genes in annotation
1	GO:0072358	cardiovascular system development	7.143E-9	1.121E-5	1.001E-4	3.046E-5	37	1058	CYP1B1, ADAM19, DDAH1, PECAM1, MBD1, TRPS1, PDLIM3, SULF1, PKD2, COL14A1, FLRT2, MMP2, FHL2, FOXL1, COL1A1, SIN3B, COL8A1, ZC3H12A, TCF21, ANXA2, CASP7, CASP8, NOX4, CCDC80, RUNX1, EDN1, EDNRA, TGFB2, FMNL3, HEYL, THBS4, VCAN, PDGFD, OSR1, PLCE1, SMAD7, PROX1
2	GO:0072359	circulatory system development	7.143E-9	1.121E-5	1.001E-4	3.046E-5	37	1058	CYP1B1, ADAM19, DDAH1, PECAM1, MBD1, TRPS1, PDLIM3, SULF1, PKD2, COL14A1, FLRT2, MMP2, FHL2, FOXL1, COL1A1, SIN3B, COL8A1, ZC3H12A, TCF21, ANXA2, CASP7, CASP8, NOX4, CCDC80, RUNX1, EDN1, EDNRA, TGFB2, FMNL3, HEYL, THBS4, VCAN, PDGFD, OSR1, PLCE1, SMAD7, PROX1
3	GO:0045892	negative regulation of transcription, DNA-templated	7.886E-9	1.121E-5	1.001E-4	3.363E-5	41	1261	MYC, CDKN2A, CYP1B1, ZNF423, ESR1, MBD1, TRPS1, DAB2, ZNF217, SIX4, HIST1H2AK, HIST1H2AM, PRDM8, BEND6, HIST1H3I, HIST1H3G, HIST1H3J, NFATC2, SUPT5H, HIST1H4L, CMKLR1, FHL2, FST, SMURF2, HIST1H2AH, SIN3B, ZC3H12A, TCF21, RUNX1, SARNP, PIAS1, EDN1, HEYL, LIMS1, OSR1, HIST1H1B, IRAK3, FOXP1, ZFHX3, SMAD7, PROX1
4	GO:1903507	negative regulation of nucleic acid-templated transcription	1.991E-8	1.869E-5	1.670E-4	8.488E-5	41	1303	MYC, CDKN2A, CYP1B1, ZNF423, ESR1, MBD1, TRPS1, DAB2, ZNF217, SIX4, HIST1H2AK, HIST1H2AM, PRDM8, BEND6, HIST1H3I, HIST1H3G, HIST1H3J, NFATC2, SUPT5H, HIST1H4L, CMKLR1, FHL2, FST, SMURF2, HIST1H2AH, SIN3B, ZC3H12A, TCF21, RUNX1, SARNP, PIAS1, EDN1, HEYL, LIMS1, OSR1, HIST1H1B, IRAK3, FOXP1, ZFHX3, SMAD7, PROX1
5	GO:1902679	negative regulation of RNA biosynthetic process	2.741E-8	1.869E-5	1.670E-4	1.169E-4	41	1318	MYC, CDKN2A, CYP1B1, ZNF423, ESR1, MBD1, TRPS1, DAB2, ZNF217, SIX4, HIST1H2AK, HIST1H2AM, PRDM8, BEND6, HIST1H3I, HIST1H3G, HIST1H3J, NFATC2, SUPT5H, HIST1H4L, CMKLR1, FHL2, FST, SMURF2, HIST1H2AH, SIN3B, ZC3H12A, TCF21, RUNX1, SARNP, PIAS1, EDN1, HEYL, LIMS1, OSR1, HIST1H1B, IRAK3, FOXP1, ZFHX3, SMAD7, PROX1
6	GO:0030335	positive regulation of cell migration	3.163E-8	1.869E-5	1.670E-4	1.349E-4	22	445	MYC, CYP1B1, PECAM1, DAB2, F2R, AMOTL1, CMKLR1, MMP2, SMURF2, COL1A1, ZC3H12A, LRRC16A, LAMB1, NOX4, EDN1, EDNRA, TGFB2, THBS4, ANO6, PDGFD, FOXP1, PROX1
7	GO:0030334	regulation of cell migration	3.469E-8	1.869E-5	1.670E-4	1.479E-4	29	742	MYC, CYP1B1, PECAM1, DAB2, F2R, SULF1, AMOTL1, CMKLR1, FLRT2, MMP2, SMURF2, COL1A1, ZC3H12A, LRRC16A, LAMB1, GSX2, NOX4, EDN1, EDNRA, TGFB2, THBS4, IGFBP3, ANO6, PDGFD, MACF1, FOXP1, SPATA13, SMAD7, PROX1
8	GO:0031327	negative regulation of cellular biosynthetic process	4.014E-8	1.869E-5	1.670E-4	1.712E-4	46	1605	MYC, CDKN2A, CYP1B1, INHBA, ZNF423, ESR1, MBD1, TRPS1, DAB2, ZNF217, SIX4, HIST1H2AK, HIST1H2AM, PRDM8, BEND6, HIST1H3I, HIST1H3G, HIST1H3J, NFATC2, SUPT5H, HIST1H4L, CMKLR1, FHL2, FST, SMURF2, HIST1H2AH, SIN3B, ZC3H12A, TCF21, GRB10, RUNX1, SARNP, PIAS1, EDN1, EDNRA, HEYL, LIMS1, ORMDL2, OSR1, HIST1H1B, IRAK3, FOXP1, ZFHX3, PUM1, SMAD7, PROX1
9	GO:2000145	regulation of cell motility	4.060E-8	1.869E-5	1.670E-4	1.731E-4	30	793	MYC, CYP1B1, ABL1, PECAM1, DAB2, F2R, SULF1, AMOTL1, CMKLR1, FLRT2, MMP2, SMURF2, COL1A1, ZC3H12A, LRRC16A, LAMB1, GSX2, NOX4, EDN1, EDNRA, TGFB2, THBS4, IGFBP3, ANO6, PDGFD, MACF1, FOXP1, SPATA13, SMAD7, PROX1
10	GO:0030199	collagen fibril organization	4.476E-8	1.869E-5	1.670E-4	1.909E-4	8	43	CYP1B1, COL14A1, COL1A1, DPT, COL12A1, ANXA2, TGFB2, LUM
11	GO:2000113	negative regulation of cellular macromolecule biosynthetic process	4.858E-8	1.869E-5	1.670E-4	2.072E-4	43	1452	MYC, CDKN2A, CYP1B1, ZNF423, ESR1, MBD1, TRPS1, DAB2, ZNF217, SIX4, HIST1H2AK, HIST1H2AM, PRDM8, BEND6, HIST1H3I, HIST1H3G, HIST1H3J, NFATC2, SUPT5H, HIST1H4L, CMKLR1, FHL2, FST, SMURF2, HIST1H2AH, SIN3B, ZC3H12A, TCF21, GRB10, RUNX1, SARNP, PIAS1, EDN1, HEYL, LIMS1, OSR1, HIST1H1B, IRAK3, FOXP1, ZFHX3, PUM1, SMAD7, PROX1
12	GO:2000147	positive regulation of cell motility	5.261E-8	1.869E-5	1.670E-4	2.243E-4	22	458	MYC, CYP1B1, PECAM1, DAB2, F2R, AMOTL1, CMKLR1, MMP2, SMURF2, COL1A1, ZC3H12A, LRRC16A, LAMB1, NOX4, EDN1, EDNRA, TGFB2, THBS4, ANO6, PDGFD, FOXP1, PROX1
13	GO:0009890	negative regulation of biosynthetic process	6.975E-8	2.106E-5	1.882E-4	2.974E-4	46	1635	MYC, CDKN2A, CYP1B1, INHBA, ZNF423, ESR1, MBD1, TRPS1, DAB2, ZNF217, SIX4, HIST1H2AK, HIST1H2AM, PRDM8, BEND6, HIST1H3I, HIST1H3G, HIST1H3J, NFATC2, SUPT5H, HIST1H4L, CMKLR1, FHL2, FST, SMURF2, HIST1H2AH, SIN3B, ZC3H12A, TCF21, GRB10, RUNX1, SARNP, PIAS1, EDN1, EDNRA, HEYL, LIMS1, ORMDL2, OSR1, HIST1H1B, IRAK3, FOXP1, ZFHX3, PUM1, SMAD7, PROX1
14	GO:0051253	negative regulation of RNA metabolic process	7.348E-8	2.106E-5	1.882E-4	3.133E-4	41	1366	MYC, CDKN2A, CYP1B1, ZNF423, ESR1, MBD1, TRPS1, DAB2, ZNF217, SIX4, HIST1H2AK, HIST1H2AM, PRDM8, BEND6, HIST1H3I, HIST1H3G, HIST1H3J, NFATC2, SUPT5H, HIST1H4L, CMKLR1, FHL2, FST, SMURF2, HIST1H2AH, SIN3B, ZC3H12A, TCF21, RUNX1, SARNP, PIAS1, EDN1, HEYL, LIMS1, OSR1, HIST1H1B, IRAK3, FOXP1, ZFHX3, SMAD7, PROX1
15	GO:0030198	extracellular matrix organization	8.033E-8	2.106E-5	1.882E-4	3.425E-4	19	354	CYP1B1, ABL1, PECAM1, SULF1, COL14A1, FLRT2, MMP2, COL1A1, CRISPLD2, COL6A3, DPT, COL8A1, COL12A1, ANXA2, LAMB1, CCDC80, TGFB2, VCAN, LUM
16	GO:0051272	positive regulation of cellular component movement	8.276E-8	2.106E-5	1.882E-4	3.529E-4	22	470	MYC, CYP1B1, PECAM1, DAB2, F2R, AMOTL1, CMKLR1, MMP2, SMURF2, COL1A1, ZC3H12A, LRRC16A, LAMB1, NOX4, EDN1, EDNRA, TGFB2, THBS4, ANO6, PDGFD, FOXP1, PROX1
17	GO:0043062	extracellular structure organization	8.396E-8	2.106E-5	1.882E-4	3.580E-4	19	355	CYP1B1, ABL1, PECAM1, SULF1, COL14A1, FLRT2, MMP2, COL1A1, CRISPLD2, COL6A3, DPT, COL8A1, COL12A1, ANXA2, LAMB1, CCDC80, TGFB2, VCAN, LUM
18	GO:0010558	negative regulation of macromolecule biosynthetic process	9.239E-8	2.189E-5	1.956E-4	3.940E-4	44	1540	MYC, CDKN2A, CYP1B1, INHBA, ZNF423, ESR1, MBD1, TRPS1, DAB2, ZNF217, SIX4, HIST1H2AK, HIST1H2AM, PRDM8, BEND6, HIST1H3I, HIST1H3G, HIST1H3J, NFATC2, SUPT5H, HIST1H4L, CMKLR1, FHL2, FST, SMURF2, HIST1H2AH, SIN3B, ZC3H12A, TCF21, GRB10, RUNX1, SARNP, PIAS1, EDN1, HEYL, LIMS1, OSR1, HIST1H1B, IRAK3, FOXP1, ZFHX3, PUM1, SMAD7, PROX1
19	GO:0040017	positive regulation of locomotion	1.070E-7	2.402E-5	2.146E-4	4.564E-4	22	477	MYC, CYP1B1, PECAM1, DAB2, F2R, AMOTL1, CMKLR1, MMP2, SMURF2, COL1A1, ZC3H12A, LRRC16A, LAMB1, NOX4, EDN1, EDNRA, TGFB2, THBS4, ANO6, PDGFD, FOXP1, PROX1
20	GO:0001501	skeletal system development	1.616E-7	3.339E-5	2.984E-4	6.889E-4	23	530	MYC, ESR1, TRPS1, SIX4, SULF1, RABGAP1L, CMKLR1, MMP2, FST, CREB3L2, COL1A1, COL12A1, ANXA2, LRRK1, RUNX1, EDN1, TGFB2, ANO6, KIAA1217, VCAN, OSR1, FOXP1, LUM
21	GO:0009719	response to endogenous stimulus	1.644E-7	3.339E-5	2.984E-4	7.012E-4	47	1740	MYC, CDKN2A, ABL1, GNG8, INHBA, ZNF423, ESR1, MBD1, MBP, DAB2, GATM, KLF3, PANX1, RXRG, RGMA, SOCS2, NOD1, PTPRE, SULF1, PKD2, FLRT2, MMP2, FHL2, FST, NNMT, SMURF2, COL1A1, RAB31, TCF21, ANXA2, GRB10, CASP8, NOX4, RUNX1, PIAS1, EDN1, EDNRA, TGFB2, HEYL, LIMS1, RNASEL, PLPP1, PDGFD, IRAK3, FOXP1, ZFHX3, SMAD7
22	GO:0051270	regulation of cellular component movement	2.364E-7	4.316E-5	3.856E-4	1.008E-3	30	860	MYC, CYP1B1, ABL1, PECAM1, DAB2, F2R, SULF1, AMOTL1, CMKLR1, FLRT2, MMP2, SMURF2, COL1A1, ZC3H12A, LRRC16A, LAMB1, GSX2, NOX4, EDN1, EDNRA, TGFB2, THBS4, IGFBP3, ANO6, PDGFD, MACF1, FOXP1, SPATA13, SMAD7, PROX1
23	GO:0051674	localization of cell	2.429E-7	4.316E-5	3.856E-4	1.036E-3	41	1428	MYC, CYP1B1, ABL1, PECAM1, DAB2, SIRPA, SIX4, F2R, LYST, CXCR5, DST, NFATC2, SULF1, AMOTL1, CMKLR1, FLRT2, MMP2, SMURF2, COL1A1, ZC3H12A, LRRC16A, LAMB1, GSX2, NOX4, CCDC80, EDN1, EDNRA, TGFB2, FMNL3, THBS4, IGFBP3, PLPP1, ANO6, VCAN, PDGFD, MACF1, FOXP1, SPATA13, PROS1, SMAD7, PROX1
24	GO:0048870	cell motility	2.429E-7	4.316E-5	3.856E-4	1.036E-3	41	1428	MYC, CYP1B1, ABL1, PECAM1, DAB2, SIRPA, SIX4, F2R, LYST, CXCR5, DST, NFATC2, SULF1, AMOTL1, CMKLR1, FLRT2, MMP2, SMURF2, COL1A1, ZC3H12A, LRRC16A, LAMB1, GSX2, NOX4, CCDC80, EDN1, EDNRA, TGFB2, FMNL3, THBS4, IGFBP3, PLPP1, ANO6, VCAN, PDGFD, MACF1, FOXP1, SPATA13, PROS1, SMAD7, PROX1
25	GO:0051094	positive regulation of developmental process	2.575E-7	4.393E-5	3.925E-4	1.098E-3	39	1323	MYC, CDKN2A, CYP1B1, DDAH1, ABL1, INHBA, DAB2, SIX4, ANKRD54, RGMA, SOCS2, BEND6, NFATC2, UNG, CMKLR1, FLRT2, FST, SMURF2, COL1A1, ZC3H12A, LRRC16A, CASP8, GSX2, RUNX1, PIAS1, EDN1, EDNRA, TGFB2, HEYL, LIMS1, IGFBP3, ANO6, PDGFD, OSR1, MACF1, IRAK3, PDE5A, ZFHX3, PROX1
26	GO:0040012	regulation of locomotion	2.742E-7	4.496E-5	4.018E-4	1.169E-3	30	866	MYC, CYP1B1, ABL1, PECAM1, DAB2, F2R, SULF1, AMOTL1, CMKLR1, FLRT2, MMP2, SMURF2, COL1A1, ZC3H12A, LRRC16A, LAMB1, GSX2, NOX4, EDN1, EDNRA, TGFB2, THBS4, IGFBP3, ANO6, PDGFD, MACF1, FOXP1, SPATA13, SMAD7, PROX1
27	GO:0002682	regulation of immune system process	3.692E-7	5.826E-5	5.206E-4	1.574E-3	42	1506	IFNK, MYC, CDKN2A, MASP1, ABL1, INHBA, ESR1, PECAM1, LY96, TLR6, LYST, ANKRD54, NOD1, PTPRE, HIST1H3I, HIST1H3G, HIST1H3J, NFATC2, HIST1H4L, MICB, C1S, UNG, CMKLR1, MMP2, COL1A1, ZC3H12A, WIPF1, CASP8, RUNX1, PIAS1, EDN1, EDNRA, POLR3C, TGFB2, THBS4, ANO6, PDGFD, IRAK3, FOXP1, PDE5A, PUM1, PROS1
28	GO:0045934	negative regulation of nucleobase-containing compound metabolic process	3.826E-7	5.826E-5	5.206E-4	1.631E-3	42	1508	MYC, CDKN2A, CYP1B1, ZNF423, ESR1, MBD1, TRPS1, DAB2, ZNF217, SIX4, HIST1H2AK, HIST1H2AM, PRDM8, BEND6, HIST1H3I, HIST1H3G, HIST1H3J, NFATC2, SUPT5H, HIST1H4L, CMKLR1, FHL2, FST, SMURF2, HIST1H2AH, SIN3B, ZC3H12A, TCF21, RUNX1, SARNP, PIAS1, EDN1, EDNRA, HEYL, LIMS1, OSR1, HIST1H1B, IRAK3, FOXP1, ZFHX3, SMAD7, PROX1
29	GO:0010629	negative regulation of gene expression	4.318E-7	6.349E-5	5.673E-4	1.841E-3	44	1627	MYC, CDKN2A, CYP1B1, MASP1, ZNF423, ESR1, MBD1, TRPS1, DAB2, ZNF217, SIX4, HIST1H2AK, HIST1H2AM, PRDM8, BEND6, HIST1H3I, HIST1H3G, HIST1H3J, NFATC2, SUPT5H, HIST1H4L, CMKLR1, FHL2, FST, SMURF2, HIST1H2AH, SIN3B, ZC3H12A, TCF21, RUNX1, SARNP, PIAS1, EDN1, TGFB2, HEYL, LIMS1, OSR1, HIST1H1B, IRAK3, FOXP1, ZFHX3, PUM1, SMAD7, PROX1
30	GO:0016477	cell migration	4.644E-7	6.600E-5	5.898E-4	1.980E-3	38	1300	MYC, CYP1B1, PECAM1, DAB2, SIRPA, SIX4, F2R, LYST, CXCR5, NFATC2, SULF1, AMOTL1, CMKLR1, FLRT2, MMP2, SMURF2, COL1A1, ZC3H12A, LRRC16A, LAMB1, GSX2, NOX4, EDN1, EDNRA, TGFB2, FMNL3, THBS4, IGFBP3, PLPP1, ANO6, VCAN, PDGFD, MACF1, FOXP1, SPATA13, PROS1, SMAD7, PROX1
31	GO:0051172	negative regulation of nitrogen compound metabolic process	5.374E-7	7.392E-5	6.605E-4	2.291E-3	44	1640	MYC, CDKN2A, CYP1B1, ZNF423, ESR1, MBD1, TRPS1, DAB2, ZNF217, SIX4, HIST1H2AK, HIST1H2AM, PRDM8, BEND6, HIST1H3I, HIST1H3G, HIST1H3J, NFATC2, SUPT5H, HIST1H4L, CMKLR1, FHL2, FST, SMURF2, HIST1H2AH, SIN3B, ZC3H12A, TCF21, RUNX1, SARNP, PIAS1, EDN1, EDNRA, HEYL, LIMS1, ORMDL2, OSR1, HIST1H1B, IRAK3, FOXP1, ZFHX3, PUM1, SMAD7, PROX1
32	GO:0072075	metanephric mesenchyme development	7.154E-7	9.532E-5	8.517E-4	3.050E-3	5	15	MYC, SIX4, PKD2, TCF21, OSR1
33	GO:0051240	positive regulation of multicellular organismal process	8.391E-7	1.084E-4	9.687E-4	3.578E-3	43	1610	MYC, CDKN2A, CYP1B1, DDAH1, ABL1, INHBA, DAB2, PANX1, LY96, SIX4, TLR6, F2R, ANKRD54, RGMA, SOCS2, NOD1, BEND6, SULF1, AMOTL1, UNG, FLRT2, FST, SMURF2, COL1A1, ZC3H12A, CASP8, GSX2, RUNX1, EDN1, EDNRA, POLR3C, TGFB2, HEYL, ANO6, PDGFD, OSR1, MACF1, IRAK3, FOXP1, PDE5A, LUM, PUM1, PROX1
34	GO:0007507	heart development	1.143E-6	1.434E-4	1.281E-3	4.874E-3	23	593	ADAM19, MBD1, TRPS1, PDLIM3, PKD2, COL14A1, FLRT2, MMP2, FHL2, FOXL1, SIN3B, CASP7, CASP8, NOX4, EDN1, EDNRA, TGFB2, HEYL, VCAN, OSR1, PLCE1, SMAD7, PROX1
35	GO:0072074	kidney mesenchyme development	2.661E-6	3.242E-4	2.897E-3	1.135E-2	5	19	MYC, SIX4, PKD2, TCF21, OSR1
36	GO:0022603	regulation of anatomical structure morphogenesis	2.883E-6	3.414E-4	3.051E-3	1.229E-2	33	1128	MYC, CDKN2A, CYP1B1, DDAH1, ABL1, MAP2, ESR1, MBP, DAB2, SIX4, PALM2, RGMA, NFATC2, SULF1, SMURF2, COL1A1, ZC3H12A, WIPF1, LRRC16A, GAS7, RUNX1, EDN1, EDNRA, TGFB2, FMNL3, LIMS1, THBS4, OSR1, PRICKLE2, MACF1, FOXP1, SMAD7, PROX1
37	GO:0002684	positive regulation of immune system process	3.233E-6	3.726E-4	3.329E-3	1.379E-2	30	976	IFNK, MASP1, ABL1, INHBA, ESR1, PECAM1, LY96, TLR6, LYST, ANKRD54, NOD1, NFATC2, MICB, C1S, UNG, CMKLR1, MMP2, WIPF1, CASP8, RUNX1, EDN1, EDNRA, POLR3C, TGFB2, THBS4, ANO6, PDGFD, IRAK3, PUM1, PROS1
38	GO:2000026	regulation of multicellular organismal development	4.344E-6	4.875E-4	4.356E-3	1.852E-2	46	1893	MYC, CDKN2A, CYP1B1, DDAH1, ABL1, MAP2, INHBA, ESR1, MBD1, MBP, TRPS1, DAB2, SIX4, RXRG, ANKRD54, RGMA, SOCS2, BEND6, SULF1, HIST1H4L, COL14A1, UNG, FLRT2, FST, SMURF2, COL1A1, ZC3H12A, CASP8, GSX2, RUNX1, EDN1, EDNRA, TGFB2, HEYL, LIMS1, THBS4, ANO6, PDGFD, OSR1, PRICKLE2, MACF1, IRAK3, FOXP1, ZFHX3, SMAD7, PROX1
39	GO:0031497	chromatin assembly	5.146E-6	5.626E-4	5.027E-3	2.194E-2	11	162	CDKN2A, CENPP, HIST1H2BN, HIST1H2BI, HIST1H2BO, HIST1H3I, HIST1H3G, HIST1H3J, HIST1H4L, HIST1H2BK, HIST1H1B
40	GO:0001568	blood vessel development	5.437E-6	5.795E-4	5.178E-3	2.318E-2	23	651	CYP1B1, DDAH1, PECAM1, SULF1, PKD2, MMP2, COL1A1, COL8A1, ZC3H12A, TCF21, ANXA2, CASP8, CCDC80, RUNX1, EDN1, EDNRA, TGFB2, FMNL3, THBS4, PDGFD, OSR1, SMAD7, PROX1
41	GO:0040011	locomotion	5.836E-6	6.069E-4	5.423E-3	2.488E-2	43	1735	MYC, CYP1B1, ABL1, PECAM1, DAB2, SIRPA, SIX4, F2R, LYST, CXCR5, DST, NFATC2, SULF1, AMOTL1, ALCAM, CMKLR1, FLRT2, MMP2, SMURF2, COL1A1, ZC3H12A, ANK3, LRRC16A, LAMB1, GSX2, NOX4, CCDC80, EDN1, EDNRA, TGFB2, FMNL3, THBS4, IGFBP3, PLPP1, ANO6, VCAN, PDGFD, MACF1, FOXP1, SPATA13, PROS1, SMAD7, PROX1
42	GO:0048729	tissue morphogenesis	7.568E-6	7.684E-4	6.865E-3	3.227E-2	25	762	MYC, ABL1, INHBA, ESR1, DAB2, SIX4, RGMA, SULF1, PKD2, MMP2, FST, SMURF2, FOXL1, TCF21, CASP8, RUNX1, EDN1, EDNRA, TGFB2, HEYL, OSR1, PRICKLE2, FOXP1, SMAD7, PROX1
43	GO:0006928	movement of cell or subcellular component	8.592E-6	8.520E-4	7.613E-3	3.664E-2	45	1882	MYC, CYP1B1, ABL1, PECAM1, DAB2, SIRPA, SIX4, F2R, LYST, CXCR5, DST, NFATC2, SULF1, AMOTL1, DYNLRB1, ALCAM, CMKLR1, FLRT2, MMP2, SMURF2, COL1A1, ZC3H12A, ANK3, WIPF1, LRRC16A, LAMB1, GSX2, NOX4, CCDC80, EDN1, EDNRA, TGFB2, FMNL3, THBS4, IGFBP3, PLPP1, ANO6, VCAN, PDGFD, MACF1, FOXP1, SPATA13, PROS1, SMAD7, PROX1
44	GO:0010628	positive regulation of gene expression	9.579E-6	9.283E-4	8.295E-3	4.084E-2	45	1890	MYC, CDKN2A, CYP1B1, TRAF1, INHBA, ZNF423, ESR1, TRPS1, DAB2, KPNA6, SIX4, F2R, RXRG, EBF2, RGMA, NOD1, HIST1H3I, HIST1H3G, HIST1H3J, NFATC2, SUPT5H, HIST1H4L, PKD2, FHL2, CREB3L2, COL1A1, ZC3H12A, TCF21, ANK3, RUNX1, PIAS1, EDN1, MSGN1, TGFB2, HEYL, LIMS1, RNASEL, OSR1, IRAK3, ZFHX3, MAML2, LUM, ELL, SMAD7, PROX1
45	GO:0001944	vasculature development	1.026E-5	9.724E-4	8.688E-3	4.376E-2	23	677	CYP1B1, DDAH1, PECAM1, SULF1, PKD2, MMP2, COL1A1, COL8A1, ZC3H12A, TCF21, ANXA2, CASP8, CCDC80, RUNX1, EDN1, EDNRA, TGFB2, FMNL3, THBS4, PDGFD, OSR1, SMAD7, PROX1
46	GO:0072006	nephron development	1.140E-5	1.019E-3	9.107E-3	4.863E-2	10	144	MYC, PECAM1, SIX4, SULF1, PKD2, TCF21, HEYL, PDGFD, OSR1, PLCE1
47	GO:0006334	nucleosome assembly	1.140E-5	1.019E-3	9.107E-3	4.863E-2	10	144	CENPP, HIST1H2BN, HIST1H2BI, HIST1H2BO, HIST1H3I, HIST1H3G, HIST1H3J, HIST1H4L, HIST1H2BK, HIST1H1B
48	GO:0009967	positive regulation of signal transduction	1.147E-5	1.019E-3	9.107E-3	4.892E-2	38	1488	MYC, CDKN2A, CYP1B1, ABL1, INHBA, ZNF423, ESR1, PECAM1, TRPS1, DAB2, MAP3K7CL, LY96, TLR6, F2R, SOCS2, NOD1, SULF1, PKD2, SMURF2, COL1A1, ZC3H12A, GRB10, CASP8, GSX2, NOX4, LRRK1, EDN1, EDNRA, AKAP12, TGFB2, LIMS1, IGFBP3, PDGFD, MACF1, PDE5A, PUM1, C18orf32, PLCE1
49	GO:0032835	glomerulus development	1.291E-5	1.124E-3	1.004E-2	5.505E-2	7	64	PECAM1, SULF1, TCF21, HEYL, PDGFD, OSR1, PLCE1
50	GO:0006357	regulation of transcription from RNA polymerase II promoter	1.356E-5	1.157E-3	1.033E-2	5.783E-2	45	1916	MYC, CDKN2A, ABL1, INHBA, ZNF423, ESR1, MBD1, TRPS1, DAB2, KPNA6, ZNF217, SIX4, RXRG, EBF2, RGMA, BEND6, NFATC2, SULF1, SUPT5H, PKD2, FHL2, FST, SMURF2, CREB3L2, FOXL1, SIN3B, ZC3H12A, TCF21, MED13L, RUNX1, SARNP, PIAS1, EDN1, MSGN1, HEYL, RNASEL, OSR1, HIST1H1B, FOXP1, ZFHX3, MAML2, LUM, ELL, SMAD7, PROX1
51	GO:0030521	androgen receptor signaling pathway	1.432E-5	1.197E-3	1.070E-2	6.106E-2	7	65	DAB2, FHL2, TCF21, PIAS1, HEYL, PLPP1, FOXP1
52	GO:0071495	cellular response to endogenous stimulus	1.533E-5	1.228E-3	1.097E-2	6.536E-2	34	1278	ABL1, GNG8, INHBA, ZNF423, ESR1, DAB2, KLF3, RXRG, RGMA, SOCS2, NOD1, PTPRE, SULF1, FLRT2, MMP2, FHL2, FST, SMURF2, COL1A1, RAB31, TCF21, GRB10, NOX4, RUNX1, PIAS1, EDN1, TGFB2, HEYL, LIMS1, RNASEL, PLPP1, PDGFD, FOXP1, SMAD7
53	GO:0010647	positive regulation of cell communication	1.533E-5	1.228E-3	1.097E-2	6.538E-2	41	1684	MYC, CDKN2A, CYP1B1, ABL1, INHBA, ZNF423, ESR1, PECAM1, TRPS1, DAB2, MAP3K7CL, LY96, TLR6, F2R, SOCS2, NOD1, SULF1, SUPT5H, PKD2, SMURF2, COL1A1, ZC3H12A, ANK3, GRB10, CASP8, GSX2, NOX4, LRRK1, RUNX1, EDN1, EDNRA, AKAP12, TGFB2, LIMS1, IGFBP3, PDGFD, MACF1, PDE5A, PUM1, C18orf32, PLCE1
54	GO:0048514	blood vessel morphogenesis	1.555E-5	1.228E-3	1.097E-2	6.632E-2	20	551	CYP1B1, DDAH1, PECAM1, SULF1, PKD2, MMP2, COL8A1, ZC3H12A, TCF21, ANXA2, CASP8, CCDC80, RUNX1, EDN1, EDNRA, TGFB2, FMNL3, THBS4, SMAD7, PROX1
55	GO:0061437	renal system vasculature development	1.706E-5	1.299E-3	1.161E-2	7.273E-2	5	27	PECAM1, PKD2, TCF21, PDGFD, OSR1
56	GO:0061440	kidney vasculature development	1.706E-5	1.299E-3	1.161E-2	7.273E-2	5	27	PECAM1, PKD2, TCF21, PDGFD, OSR1
57	GO:0060766	negative regulation of androgen receptor signaling pathway	1.989E-5	1.488E-3	1.330E-2	8.482E-2	4	14	DAB2, TCF21, HEYL, FOXP1
58	GO:0002009	morphogenesis of an epithelium	2.036E-5	1.497E-3	1.337E-2	8.681E-2	21	609	MYC, ABL1, ESR1, DAB2, SIX4, RGMA, SULF1, PKD2, MMP2, FST, SMURF2, TCF21, CASP8, RUNX1, EDN1, EDNRA, TGFB2, OSR1, PRICKLE2, FOXP1, PROX1
59	GO:0006333	chromatin assembly or disassembly	2.105E-5	1.521E-3	1.359E-2	8.975E-2	11	188	CDKN2A, CENPP, HIST1H2BN, HIST1H2BI, HIST1H2BO, HIST1H3I, HIST1H3G, HIST1H3J, HIST1H4L, HIST1H2BK, HIST1H1B
60	GO:0045935	positive regulation of nucleobase-containing compound metabolic process	2.231E-5	1.585E-3	1.416E-2	9.511E-2	43	1832	MYC, CDKN2A, CYP1B1, TRAF1, INHBA, ZNF423, ESR1, TRPS1, DAB2, KPNA6, SIX4, F2R, RXRG, EBF2, RGMA, NOD1, NFATC2, SUPT5H, PKD2, UNG, FHL2, CREB3L2, COL1A1, ZC3H12A, TCF21, NOX4, RUNX1, PIAS1, EDN1, EDNRA, AKAP12, MSGN1, HEYL, RNASEL, IGFBP3, OSR1, IRAK3, ZFHX3, MAML2, LUM, ELL, SMAD7, PROX1
61	GO:0009891	positive regulation of biosynthetic process	2.364E-5	1.632E-3	1.458E-2	1.008E-1	45	1959	MYC, CDKN2A, CYP1B1, TRAF1, DDAH1, INHBA, ZNF423, ESR1, TRPS1, DAB2, KPNA6, SIX4, TLR6, F2R, RXRG, EBF2, RGMA, NOD1, NFATC2, SUPT5H, PKD2, FHL2, CREB3L2, COL1A1, ZC3H12A, TCF21, NT5E, NOX4, RUNX1, PIAS1, EDN1, EDNRA, AKAP12, MSGN1, TGFB2, HEYL, RNASEL, OSR1, IRAK3, ZFHX3, MAML2, LUM, ELL, SMAD7, PROX1
62	GO:0060485	mesenchyme development	2.373E-5	1.632E-3	1.458E-2	1.012E-1	13	264	MYC, DAB2, SIX4, PKD2, COL1A1, TCF21, EDN1, EDNRA, TGFB2, HEYL, LIMS1, OSR1, SMAD7
63	GO:0050673	epithelial cell proliferation	2.730E-5	1.848E-3	1.651E-2	1.164E-1	16	391	MYC, CDKN2A, ESR1, DAB2, SIX4, SULF1, FST, COL8A1, LAMB1, EDNRA, TGFB2, LIMS1, THBS4, IGFBP3, OSR1, PROX1
64	GO:2000027	regulation of organ morphogenesis	2.777E-5	1.850E-3	1.653E-2	1.184E-1	13	268	MYC, CDKN2A, ABL1, ESR1, DAB2, SIX4, SULF1, SMURF2, EDN1, EDNRA, TGFB2, LIMS1, PRICKLE2
65	GO:0001655	urogenital system development	3.386E-5	2.221E-3	1.985E-2	1.444E-1	15	355	MYC, ESR1, PECAM1, SIX4, SULF1, PKD2, MMP2, TCF21, EDNRA, HEYL, PDGFD, OSR1, PLCE1, SMAD7, PROX1
66	GO:0042327	positive regulation of phosphorylation	4.052E-5	2.618E-3	2.339E-2	1.728E-1	28	1003	IFNK, MYC, ABL1, INHBA, ESR1, PECAM1, DAB2, MAP3K7CL, TLR6, F2R, MPRIP, RGMA, NOD1, PKD2, ZC3H12A, ANXA2, GRB10, NOX4, LRRK1, EDN1, EDNRA, TGFB2, THBS4, IGFBP3, PDGFD, PDE5A, PLCE1, PROX1
67	GO:0051173	positive regulation of nitrogen compound metabolic process	4.240E-5	2.698E-3	2.411E-2	1.808E-1	44	1944	MYC, CDKN2A, CYP1B1, TRAF1, DDAH1, INHBA, ZNF423, ESR1, TRPS1, DAB2, KPNA6, SIX4, F2R, RXRG, EBF2, RGMA, NOD1, NFATC2, SUPT5H, PKD2, UNG, FHL2, CREB3L2, COL1A1, ZC3H12A, TCF21, NOX4, RUNX1, PIAS1, EDN1, EDNRA, AKAP12, MSGN1, HEYL, RNASEL, IGFBP3, OSR1, IRAK3, ZFHX3, MAML2, LUM, ELL, SMAD7, PROX1
68	GO:0031589	cell-substrate adhesion	4.556E-5	2.839E-3	2.537E-2	1.943E-1	14	322	CDKN2A, ABL1, PECAM1, DAB2, SIRPA, COL1A1, COL8A1, LRRC16A, LAMB1, CCDC80, RADIL, LIMS1, MACF1, PLEKHA2
69	GO:0009887	organ morphogenesis	4.604E-5	2.839E-3	2.537E-2	1.963E-1	30	1121	MYC, CDKN2A, ABL1, INHBA, ESR1, TRPS1, DAB2, SIX4, SULF1, PKD2, FLRT2, MMP2, FHL2, FST, SMURF2, FOXL1, COL1A1, COL8A1, TCF21, LAMB1, GSX2, EDN1, EDNRA, TGFB2, HEYL, LIMS1, OSR1, PRICKLE2, SMAD7, PROX1
70	GO:1903508	positive regulation of nucleic acid-templated transcription	4.797E-5	2.839E-3	2.537E-2	2.045E-1	37	1528	MYC, CDKN2A, TRAF1, INHBA, ZNF423, ESR1, TRPS1, DAB2, KPNA6, SIX4, F2R, RXRG, EBF2, RGMA, NOD1, NFATC2, SUPT5H, PKD2, FHL2, CREB3L2, COL1A1, ZC3H12A, TCF21, RUNX1, PIAS1, EDN1, MSGN1, HEYL, RNASEL, OSR1, IRAK3, ZFHX3, MAML2, LUM, ELL, SMAD7, PROX1
71	GO:0045893	positive regulation of transcription, DNA-templated	4.797E-5	2.839E-3	2.537E-2	2.045E-1	37	1528	MYC, CDKN2A, TRAF1, INHBA, ZNF423, ESR1, TRPS1, DAB2, KPNA6, SIX4, F2R, RXRG, EBF2, RGMA, NOD1, NFATC2, SUPT5H, PKD2, FHL2, CREB3L2, COL1A1, ZC3H12A, TCF21, RUNX1, PIAS1, EDN1, MSGN1, HEYL, RNASEL, OSR1, IRAK3, ZFHX3, MAML2, LUM, ELL, SMAD7, PROX1
72	GO:0006323	DNA packaging	4.877E-5	2.839E-3	2.537E-2	2.079E-1	11	206	CDKN2A, CENPP, HIST1H2BN, HIST1H2BI, HIST1H2BO, HIST1H3I, HIST1H3G, HIST1H3J, HIST1H4L, HIST1H2BK, HIST1H1B
73	GO:0007155	cell adhesion	4.931E-5	2.839E-3	2.537E-2	2.103E-1	37	1530	IFNK, CDKN2A, CYP1B1, ABL1, PECAM1, DAB2, SIRPA, SVEP1, DST, MICB, COL14A1, ALCAM, FLRT2, MMP2, COL1A1, KIAA1462, COL6A3, DPT, COL8A1, COL12A1, ANK3, NT5E, LRRC16A, LAMB1, CASP8, CCDC80, TGFB2, RADIL, SSPN, LIMS1, THBS4, VCAN, MACF1, PLEKHA2, FOXP1, PDE5A, SMAD7
74	GO:0034728	nucleosome organization	5.026E-5	2.839E-3	2.537E-2	2.143E-1	10	171	CENPP, HIST1H2BN, HIST1H2BI, HIST1H2BO, HIST1H3I, HIST1H3G, HIST1H3J, HIST1H4L, HIST1H2BK, HIST1H1B
75	GO:0010563	negative regulation of phosphorus metabolic process	5.061E-5	2.839E-3	2.537E-2	2.158E-1	20	599	MYC, CDKN2A, ABL1, INHBA, PECAM1, DAB2, MPRIP, SOCS2, FLRT2, ZC3H12A, GRB10, LRRK1, EDN1, EDNRA, TGFB2, IGFBP3, SPRY4, IRAK3, ELL, SMAD7
76	GO:0045936	negative regulation of phosphate metabolic process	5.061E-5	2.839E-3	2.537E-2	2.158E-1	20	599	MYC, CDKN2A, ABL1, INHBA, PECAM1, DAB2, MPRIP, SOCS2, FLRT2, ZC3H12A, GRB10, LRRK1, EDN1, EDNRA, TGFB2, IGFBP3, SPRY4, IRAK3, ELL, SMAD7
77	GO:0046209	nitric oxide metabolic process	5.158E-5	2.856E-3	2.552E-2	2.199E-1	7	79	CYP1B1, DDAH1, ESR1, TLR6, PKD2, ZC3H12A, EDN1
78	GO:0010557	positive regulation of macromolecule biosynthetic process	5.302E-5	2.899E-3	2.590E-2	2.261E-1	41	1777	MYC, CDKN2A, CYP1B1, TRAF1, INHBA, ZNF423, ESR1, TRPS1, DAB2, KPNA6, SIX4, TLR6, F2R, RXRG, EBF2, RGMA, NOD1, NFATC2, SUPT5H, PKD2, FHL2, CREB3L2, COL1A1, ZC3H12A, TCF21, NOX4, RUNX1, PIAS1, EDN1, MSGN1, TGFB2, HEYL, RNASEL, OSR1, IRAK3, ZFHX3, MAML2, LUM, ELL, SMAD7, PROX1
79	GO:0045597	positive regulation of cell differentiation	5.504E-5	2.971E-3	2.654E-2	2.347E-1	27	966	MYC, CDKN2A, ABL1, INHBA, DAB2, ANKRD54, RGMA, SOCS2, BEND6, NFATC2, CMKLR1, COL1A1, ZC3H12A, LRRC16A, CASP8, GSX2, RUNX1, PIAS1, EDN1, TGFB2, HEYL, LIMS1, IGFBP3, MACF1, PDE5A, ZFHX3, PROX1
80	GO:0009611	response to wounding	5.601E-5	2.985E-3	2.667E-2	2.388E-1	27	967	MYC, MASP1, ESR1, PECAM1, F2R, LYST, RGMA, DST, HIST1H3I, HIST1H3G, HIST1H3J, MMP2, COL1A1, ZC3H12A, UACA, NT5E, ANXA2, LRRC16A, EDN1, EDNRA, TGFB2, ANO6, PDGFD, MACF1, FOXP1, PDE5A, PROS1
81	GO:0033993	response to lipid	5.720E-5	2.985E-3	2.667E-2	2.439E-1	28	1023	ABL1, INHBA, ESR1, MBD1, MBP, DAB2, LY96, F2R, RXRG, SOCS2, MICB, MMP2, FHL2, COL1A1, ZC3H12A, TCF21, CASP8, RUNX1, PIAS1, EDN1, EDNRA, TGFB2, HEYL, PLPP1, OSR1, IRAK3, FOXP1, PROS1
82	GO:0023056	positive regulation of signaling	5.787E-5	2.985E-3	2.667E-2	2.468E-1	39	1662	MYC, CDKN2A, CYP1B1, ABL1, INHBA, ZNF423, ESR1, PECAM1, TRPS1, DAB2, MAP3K7CL, LY96, TLR6, F2R, SOCS2, NOD1, SULF1, PKD2, SMURF2, COL1A1, ZC3H12A, GRB10, CASP8, GSX2, NOX4, LRRK1, RUNX1, EDN1, EDNRA, AKAP12, TGFB2, LIMS1, IGFBP3, PDGFD, MACF1, PDE5A, PUM1, C18orf32, PLCE1
83	GO:0022610	biological adhesion	5.810E-5	2.985E-3	2.667E-2	2.478E-1	37	1542	IFNK, CDKN2A, CYP1B1, ABL1, PECAM1, DAB2, SIRPA, SVEP1, DST, MICB, COL14A1, ALCAM, FLRT2, MMP2, COL1A1, KIAA1462, COL6A3, DPT, COL8A1, COL12A1, ANK3, NT5E, LRRC16A, LAMB1, CASP8, CCDC80, TGFB2, RADIL, SSPN, LIMS1, THBS4, VCAN, MACF1, PLEKHA2, FOXP1, PDE5A, SMAD7
84	GO:0001525	angiogenesis	6.128E-5	3.077E-3	2.749E-2	2.613E-1	17	464	CYP1B1, DDAH1, PECAM1, SULF1, MMP2, COL8A1, ZC3H12A, TCF21, ANXA2, CASP8, CCDC80, RUNX1, EDN1, EDNRA, TGFB2, FMNL3, THBS4
85	GO:1902680	positive regulation of RNA biosynthetic process	6.134E-5	3.077E-3	2.749E-2	2.615E-1	37	1546	MYC, CDKN2A, TRAF1, INHBA, ZNF423, ESR1, TRPS1, DAB2, KPNA6, SIX4, F2R, RXRG, EBF2, RGMA, NOD1, NFATC2, SUPT5H, PKD2, FHL2, CREB3L2, COL1A1, ZC3H12A, TCF21, RUNX1, PIAS1, EDN1, MSGN1, HEYL, RNASEL, OSR1, IRAK3, ZFHX3, MAML2, LUM, ELL, SMAD7, PROX1
86	GO:0007205	protein kinase C-activating G-protein coupled receptor signaling pathway	6.334E-5	3.140E-3	2.806E-2	2.701E-1	5	35	F2R, EDN1, EDNRA, PLPP1, PLCE1
87	GO:0001822	kidney development	6.479E-5	3.175E-3	2.837E-2	2.763E-1	13	291	MYC, PECAM1, SIX4, SULF1, PKD2, TCF21, EDNRA, HEYL, PDGFD, OSR1, PLCE1, SMAD7, PROX1
88	GO:0060968	regulation of gene silencing	6.793E-5	3.268E-3	2.920E-2	2.897E-1	6	57	ESR1, HIST1H3I, HIST1H3G, HIST1H3J, ZC3H12A, PUM1
89	GO:0031328	positive regulation of cellular biosynthetic process	6.821E-5	3.268E-3	2.920E-2	2.909E-1	43	1921	MYC, CDKN2A, CYP1B1, TRAF1, DDAH1, INHBA, ZNF423, ESR1, TRPS1, DAB2, KPNA6, SIX4, TLR6, F2R, RXRG, EBF2, RGMA, NOD1, NFATC2, SUPT5H, PKD2, FHL2, CREB3L2, COL1A1, ZC3H12A, TCF21, NOX4, RUNX1, PIAS1, EDN1, EDNRA, AKAP12, MSGN1, HEYL, RNASEL, OSR1, IRAK3, ZFHX3, MAML2, LUM, ELL, SMAD7, PROX1
90	GO:2001057	reactive nitrogen species metabolic process	7.089E-5	3.358E-3	3.001E-2	3.023E-1	7	83	CYP1B1, DDAH1, ESR1, TLR6, PKD2, ZC3H12A, EDN1
91	GO:0070848	response to growth factor	8.241E-5	3.824E-3	3.417E-2	3.514E-1	21	671	MYC, ABL1, ZNF423, DAB2, RGMA, SULF1, FLRT2, FST, SMURF2, COL1A1, GRB10, NOX4, RUNX1, EDN1, TGFB2, HEYL, LIMS1, PDGFD, ZFHX3, LUM, SMAD7
92	GO:0014070	response to organic cyclic compound	8.251E-5	3.824E-3	3.417E-2	3.518E-1	28	1045	IFNK, CDKN2A, CYP1B1, ABL1, INHBA, ESR1, MBD1, MBP, DAB2, PANX1, RXRG, SOCS2, MMP2, FHL2, COL1A1, ZC3H12A, TCF21, CASP8, NOX4, PIAS1, EDN1, EDNRA, TGFB2, HEYL, PLPP1, IRAK3, FOXP1, LUM
93	GO:0032270	positive regulation of cellular protein metabolic process	8.683E-5	3.981E-3	3.557E-2	3.702E-1	36	1512	IFNK, MYC, CDKN2A, CYP1B1, ABL1, INHBA, ESR1, PECAM1, DAB2, MAP3K7CL, TLR6, SMC5, F2R, MPRIP, RGMA, NOD1, PKD2, ZC3H12A, UACA, ANXA2, CASP7, CASP8, NOX4, LRRK1, PIAS1, EDN1, EDNRA, TGFB2, THBS4, IGFBP3, PDGFD, HIST1H1B, PDE5A, PLCE1, SMAD7, PROX1
94	GO:0043433	negative regulation of sequence-specific DNA binding transcription factor activity	8.865E-5	4.021E-3	3.593E-2	3.780E-1	9	148	CDKN2A, CYP1B1, ESR1, CMKLR1, ZC3H12A, HEYL, IRAK3, SMAD7, PROX1
95	GO:0045595	regulation of cell differentiation	9.289E-5	4.169E-3	3.725E-2	3.961E-1	39	1699	MYC, CDKN2A, ABL1, MAP2, INHBA, MBD1, MBP, TRPS1, DAB2, SIX4, ANKRD54, RGMA, SOCS2, BEND6, NFATC2, HIST1H4L, COL14A1, CMKLR1, FLRT2, FST, COL1A1, ZC3H12A, LRRC16A, CASP8, GSX2, RUNX1, PIAS1, EDN1, TGFB2, HEYL, LIMS1, IGFBP3, OSR1, MACF1, FOXP1, PDE5A, ZFHX3, SMAD7, PROX1
96	GO:0001932	regulation of protein phosphorylation	1.010E-4	4.487E-3	4.009E-2	4.308E-1	34	1404	IFNK, MYC, CDKN2A, ABL1, INHBA, ESR1, PECAM1, DAB2, MAP3K7CL, TLR6, F2R, ANKRD54, MPRIP, RGMA, SOCS2, NOD1, PKD2, FLRT2, ZC3H12A, ANXA2, NOX4, LRRK1, EDN1, EDNRA, TGFB2, THBS4, IGFBP3, PDGFD, SPRY4, IRAK3, PDE5A, PLCE1, SMAD7, PROX1
97	GO:0065004	protein-DNA complex assembly	1.076E-4	4.730E-3	4.226E-2	4.588E-1	11	225	CENPP, HIST1H2BN, HIST1H2BI, HIST1H2BO, HIST1H3I, HIST1H3G, HIST1H3J, HIST1H4L, HIST1H2BK, PIAS1, HIST1H1B
98	GO:0014812	muscle cell migration	1.106E-4	4.811E-3	4.299E-2	4.715E-1	7	89	MYC, CYP1B1, SIX4, NOX4, THBS4, IGFBP3, PDGFD
99	GO:0051254	positive regulation of RNA metabolic process	1.137E-4	4.899E-3	4.377E-2	4.850E-1	37	1593	MYC, CDKN2A, TRAF1, INHBA, ZNF423, ESR1, TRPS1, DAB2, KPNA6, SIX4, F2R, RXRG, EBF2, RGMA, NOD1, NFATC2, SUPT5H, PKD2, FHL2, CREB3L2, COL1A1, ZC3H12A, TCF21, RUNX1, PIAS1, EDN1, MSGN1, HEYL, RNASEL, OSR1, IRAK3, ZFHX3, MAML2, LUM, ELL, SMAD7, PROX1
100	GO:0072001	renal system development	1.184E-4	5.050E-3	4.513E-2	5.050E-1	13	309	MYC, PECAM1, SIX4, SULF1, PKD2, TCF21, EDNRA, HEYL, PDGFD, OSR1, PLCE1, SMAD7, PROX1
GO: Cellular component
No.	ID	Name	p-value	p-value FDR B&H	p-value FDR B&Y	p-value Bonferroni	Genes from input	Genes in annotation	Genes from input names
1	GO:0000786	nucleosome	5.454E-9	2.316E-6	1.548E-5	2.444E-6	12	105	HIST1H2AK, HIST1H2AM, HIST1H2BN, HIST1H2BI, HIST1H2BO, HIST1H3I, HIST1H3G, HIST1H3J, HIST1H4L, HIST1H2AH, HIST1H2BK, HIST1H1B
2	GO:0044815	DNA packaging complex	1.034E-8	2.316E-6	1.548E-5	4.632E-6	12	111	HIST1H2AK, HIST1H2AM, HIST1H2BN, HIST1H2BI, HIST1H2BO, HIST1H3I, HIST1H3G, HIST1H3J, HIST1H4L, HIST1H2AH, HIST1H2BK, HIST1H1B
3	GO:0044420	extracellular matrix component	1.745E-8	2.606E-6	1.742E-5	7.818E-6	13	141	DST, COL14A1, COL1A1, COL6A3, COL8A1, COL12A1, ANXA2, LAMB1, CCDC80, RUNX1, TGFB2, THBS4, LUM
4	GO:0000790	nuclear chromatin	4.759E-7	4.880E-5	3.262E-4	2.132E-4	17	324	MYC, ESR1, MBD1, TRPS1, HIST1H2AK, HIST1H2AM, HIST1H2BN, HIST1H2BI, HIST1H2BO, HIST1H3I, HIST1H3G, HIST1H3J, HIST1H2AH, HIST1H2BK, SIN3B, IGFBP3, HIST1H1B
5	GO:0000785	chromatin	5.447E-7	4.880E-5	3.262E-4	2.440E-4	21	487	MYC, CDKN2A, ESR1, MBD1, TRPS1, HIST1H2AK, HIST1H2AM, HIST1H2BN, HIST1H2BI, HIST1H2BO, HIST1H3I, HIST1H3G, HIST1H3J, HIST1H4L, HMGN4, HIST1H2AH, HIST1H2BK, SIN3B, IGFBP3, HIST1H1B, ELL
6	GO:0000788	nuclear nucleosome	6.593E-7	4.923E-5	3.290E-4	2.954E-4	7	42	HIST1H2BN, HIST1H2BI, HIST1H2BO, HIST1H3I, HIST1H3G, HIST1H3J, HIST1H2BK
7	GO:0005578	proteinaceous extracellular matrix	9.265E-7	5.930E-5	3.963E-4	4.151E-4	18	379	DST, COL14A1, FLRT2, MMP2, COL1A1, CRISPLD2, COL6A3, DPT, COL8A1, COL12A1, ANXA2, LAMB1, CCDC80, RUNX1, TGFB2, THBS4, VCAN, LUM
8	GO:0032993	protein-DNA complex	2.483E-6	1.391E-4	9.294E-4	1.113E-3	12	183	HIST1H2AK, HIST1H2AM, HIST1H2BN, HIST1H2BI, HIST1H2BO, HIST1H3I, HIST1H3G, HIST1H3J, HIST1H4L, HIST1H2AH, HIST1H2BK, HIST1H1B
9	GO:0031012	extracellular matrix	8.482E-6	4.222E-4	2.822E-3	3.800E-3	18	444	DST, COL14A1, FLRT2, MMP2, COL1A1, CRISPLD2, COL6A3, DPT, COL8A1, COL12A1, ANXA2, LAMB1, CCDC80, RUNX1, TGFB2, THBS4, VCAN, LUM
10	GO:0005604	basement membrane	5.473E-5	2.452E-3	1.639E-2	2.452E-2	8	109	DST, COL8A1, ANXA2, LAMB1, CCDC80, RUNX1, TGFB2, THBS4
11	GO:0015629	actin cytoskeleton	7.435E-5	3.028E-3	2.024E-2	3.331E-2	17	476	ABL1, IFIT5, BFSP1, MPRIP, DST, PDLIM3, NFATC2, SVIL, PKD2, FHL2, CNN3, WIPF1, ANXA2, LRRC16A, GAS7, NOX4, ELL
12	GO:0044454	nuclear chromosome part	8.872E-5	3.312E-3	2.214E-2	3.975E-2	18	531	MYC, ESR1, MBD1, TRPS1, HIST1H2AK, HIST1H2AM, HIST1H2BN, HIST1H2BI, HIST1H2BO, HIST1H3I, HIST1H3G, HIST1H3J, HIST1H4L, HIST1H2AH, HIST1H2BK, SIN3B, IGFBP3, HIST1H1B
13	GO:0098644	complex of collagen trimers	1.553E-4	5.351E-3	3.576E-2	6.956E-2	4	23	COL1A1, COL6A3, COL8A1, LUM
14	GO:0000228	nuclear chromosome	2.091E-4	6.690E-3	4.471E-2	9.366E-2	18	569	MYC, ESR1, MBD1, TRPS1, HIST1H2AK, HIST1H2AM, HIST1H2BN, HIST1H2BI, HIST1H2BO, HIST1H3I, HIST1H3G, HIST1H3J, HIST1H4L, HIST1H2AH, HIST1H2BK, SIN3B, IGFBP3, HIST1H1B
15	GO:0044427	chromosomal part	2.319E-4	6.926E-3	4.628E-2	1.039E-1	23	839	MYC, CDKN2A, ESR1, MBD1, TRPS1, SMC5, CENPP, HIST1H2AK, HIST1H2AM, HIST1H2BN, HIST1H2BI, HIST1H2BO, HIST1H3I, HIST1H3G, HIST1H3J, HIST1H4L, HMGN4, HIST1H2AH, HIST1H2BK, SIN3B, IGFBP3, HIST1H1B, ELL
16	GO:0005912	adherens junction	2.901E-4	8.122E-3	5.428E-2	1.300E-1	16	484	RPS3A, DAB2, MPRIP, DST, SVIL, ALCAM, FLRT2, FHL2, CNN3, KIAA1462, NOX4, AKAP12, LIMS1, SPRY4, SNTB1, SMAD7
17	GO:0005925	focal adhesion	3.301E-4	8.700E-3	5.815E-2	1.479E-1	14	393	RPS3A, DAB2, MPRIP, DST, SVIL, ALCAM, FLRT2, FHL2, CNN3, NOX4, AKAP12, LIMS1, SPRY4, SNTB1
18	GO:0005924	cell-substrate adherens junction	3.748E-4	9.328E-3	6.234E-2	1.679E-1	14	398	RPS3A, DAB2, MPRIP, DST, SVIL, ALCAM, FLRT2, FHL2, CNN3, NOX4, AKAP12, LIMS1, SPRY4, SNTB1
19	GO:0030055	cell-substrate junction	4.245E-4	9.446E-3	6.313E-2	1.902E-1	14	403	RPS3A, DAB2, MPRIP, DST, SVIL, ALCAM, FLRT2, FHL2, CNN3, NOX4, AKAP12, LIMS1, SPRY4, SNTB1
20	GO:0030934	anchoring collagen complex	4.352E-4	9.446E-3	6.313E-2	1.950E-1	2	3	COL14A1, COL12A1
21	GO:0070161	anchoring junction	4.428E-4	9.446E-3	6.313E-2	1.984E-1	16	503	RPS3A, DAB2, MPRIP, DST, SVIL, ALCAM, FLRT2, FHL2, CNN3, KIAA1462, NOX4, AKAP12, LIMS1, SPRY4, SNTB1, SMAD7
22	GO:0042383	sarcolemma	5.414E-4	1.103E-2	7.368E-2	2.426E-1	8	152	ESR1, SLC30A1, COL6A3, ANK3, ANXA2, EDNRA, SSPN, SNTB1
23	GO:0005581	collagen trimer	7.031E-4	1.370E-2	9.153E-2	3.150E-1	6	88	COL14A1, COL1A1, COL6A3, COL8A1, COL12A1, LUM
24	GO:0045178	basal part of cell	1.067E-3	1.937E-2	1.295E-1	4.781E-1	5	64	SLCO3A1, DST, PKD2, ANK3, EDN1
25	GO:0001726	ruffle	1.082E-3	1.937E-2	1.295E-1	4.847E-1	8	169	ABL1, IFIT5, WIPF1, ANXA2, GAS7, SPRY4, MACF1, SPATA13
26	GO:0005694	chromosome	1.124E-3	1.937E-2	1.295E-1	5.037E-1	23	941	MYC, CDKN2A, ESR1, MBD1, TRPS1, SMC5, CENPP, HIST1H2AK, HIST1H2AM, HIST1H2BN, HIST1H2BI, HIST1H2BO, HIST1H3I, HIST1H3G, HIST1H3J, HIST1H4L, HMGN4, HIST1H2AH, HIST1H2BK, SIN3B, IGFBP3, HIST1H1B, ELL
27	GO:0030054	cell junction	1.431E-3	2.375E-2	1.587E-1	6.412E-1	27	1200	RPS3A, PECAM1, DAB2, PANX1, SMC5, MAST2, MPRIP, DST, AMOTL1, SVIL, PKD2, ALCAM, FLRT2, FHL2, CNN3, KIAA1462, ANK3, ANXA2, NOX4, GRIN2D, AKAP12, SSPN, LIMS1, SPRY4, CLMP, SNTB1, SMAD7
28	GO:0009925	basal plasma membrane	1.791E-3	2.865E-2	1.915E-1	8.022E-1	4	43	SLCO3A1, DST, PKD2, ANK3
29	GO:0005593	FACIT collagen trimer	2.124E-3	3.070E-2	2.052E-1	9.517E-1	2	6	COL14A1, COL12A1
30	GO:0044354	macropinosome	2.124E-3	3.070E-2	2.052E-1	9.517E-1	2	6	ANXA2, LRRC16A
31	GO:0044352	pinosome	2.124E-3	3.070E-2	2.052E-1	9.517E-1	2	6	ANXA2, LRRC16A
32	GO:0031252	cell leading edge	2.914E-3	4.080E-2	2.727E-1	1.000E0	12	389	ABL1, IFIT5, DST, AMOTL1, PKD2, WIPF1, ANXA2, LRRC16A, GAS7, SPRY4, MACF1, SPATA13
Pathway: BioSystems: KEGG
No.	ID	Name	p-value	p-value FDR B&H	p-value FDR B&Y	p-value Bonferroni	Genes from input	Genes in annotation	Genes from input names
1	585563	Alcoholism	1.985E-7	2.051E-4	1.542E-3	2.051E-4	14	180	GNG8, HIST1H2AK, HIST1H2AM, HIST1H2BN, HIST1H2BI, HIST1H2BO, HIST1H3I, HIST1H3G, HIST1H3J, HIST1H4L, HIST1H2AH, HIST1H2BK, CREB3L2, GRIN2D
2	83122	Systemic lupus erythematosus	4.637E-7	2.395E-4	1.800E-3	4.790E-4	12	138	HIST1H2AK, HIST1H2AM, HIST1H2BN, HIST1H2BI, HIST1H2BO, HIST1H3I, HIST1H3G, HIST1H3J, HIST1H4L, C1S, HIST1H2AH, HIST1H2BK
3	523016	Transcriptional misregulation in cancer	1.968E-4	1.564E-2	1.176E-1	2.033E-1	10	179	MYC, TRAF1, KLF3, SIX4, RXRG, HIST1H3I, HIST1H3G, HIST1H3J, RUNX1, IGFBP3
4	83064	TGF-beta signaling pathway	8.499E-4	3.991E-2	3.000E-1	8.780E-1	6	80	MYC, INHBA, FST, SMURF2, TGFB2, SMAD7
Pathway: BioSystems: REACTOME
No.	ID	Name	p-value	p-value FDR B&H	p-value FDR B&Y	p-value Bonferroni	Genes from input	Genes in annotation	Genes from input names
1	106552	RNA Polymerase I Promoter Opening	2.380E-6	8.196E-4	6.162E-3	2.459E-3	8	63	HIST1H2BN, HIST1H2BI, HIST1H2BO, HIST1H3I, HIST1H3G, HIST1H3J, HIST1H4L, HIST1H2BK
2	106555	RNA Polymerase I Chain Elongation	1.600E-5	3.933E-3	2.957E-2	1.653E-2	8	81	HIST1H2BN, HIST1H2BI, HIST1H2BO, HIST1H3I, HIST1H3G, HIST1H3J, HIST1H4L, HIST1H2BK
3	905996	Senescence-Associated Secretory Phenotype (SASP)	2.023E-5	3.933E-3	2.957E-2	2.090E-2	9	109	CDKN2A, HIST1H2BN, HIST1H2BI, HIST1H2BO, HIST1H3I, HIST1H3G, HIST1H3J, HIST1H4L, HIST1H2BK
4	366238	Amyloids	2.284E-5	3.933E-3	2.957E-2	2.360E-2	8	85	HIST1H2BN, HIST1H2BI, HIST1H2BO, HIST1H3I, HIST1H3G, HIST1H3J, HIST1H4L, HIST1H2BK
5	205242	Meiotic Recombination	2.709E-5	3.998E-3	3.006E-2	2.799E-2	8	87	HIST1H2BN, HIST1H2BI, HIST1H2BO, HIST1H3I, HIST1H3G, HIST1H3J, HIST1H4L, HIST1H2BK
6	106551	RNA Polymerase I Promoter Clearance	3.199E-5	4.130E-3	3.105E-2	3.304E-2	8	89	HIST1H2BN, HIST1H2BI, HIST1H2BO, HIST1H3I, HIST1H3G, HIST1H3J, HIST1H4L, HIST1H2BK
7	106550	RNA Polymerase I Transcription	3.760E-5	4.316E-3	3.245E-2	3.884E-2	8	91	HIST1H2BN, HIST1H2BI, HIST1H2BO, HIST1H3I, HIST1H3G, HIST1H3J, HIST1H4L, HIST1H2BK
8	905993	Oxidative Stress Induced Senescence	6.394E-5	6.605E-3	4.966E-2	6.605E-2	9	126	CDKN2A, HIST1H2BN, HIST1H2BI, HIST1H2BO, HIST1H3I, HIST1H3G, HIST1H3J, HIST1H4L, HIST1H2BK
9	160948	RNA Polymerase I, RNA Polymerase III, and Mitochondrial Transcription	8.654E-5	8.127E-3	6.110E-2	8.940E-2	9	131	HIST1H2BN, HIST1H2BI, HIST1H2BO, HIST1H3I, HIST1H3G, HIST1H3J, HIST1H4L, HIST1H2BK, POLR3C
10	477133	Meiosis	2.359E-4	1.741E-2	1.309E-1	2.437E-1	8	118	HIST1H2BN, HIST1H2BI, HIST1H2BO, HIST1H3I, HIST1H3G, HIST1H3J, HIST1H4L, HIST1H2BK
11	161050	Deposition of New CENPA-containing Nucleosomes at the Centromere	3.014E-4	1.913E-2	1.438E-1	3.114E-1	6	66	CENPP, HIST1H2BN, HIST1H2BI, HIST1H2BO, HIST1H4L, HIST1H2BK
12	161049	Nucleosome assembly	3.014E-4	1.913E-2	1.438E-1	3.114E-1	6	66	CENPP, HIST1H2BN, HIST1H2BI, HIST1H2BO, HIST1H4L, HIST1H2BK
13	576262	Extracellular matrix organization	3.149E-4	1.913E-2	1.438E-1	3.252E-1	12	264	PECAM1, DST, COL14A1, MMP2, COL1A1, COL6A3, COL8A1, COL12A1, LAMB1, TGFB2, VCAN, LUM
14	645310	Dermatan sulfate biosynthesis	4.024E-4	2.188E-2	1.645E-1	4.157E-1	3	11	DSE, VCAN, DSEL
15	106548	Packaging Of Telomere Ends	6.268E-4	3.083E-2	2.318E-1	6.475E-1	5	50	HIST1H2BN, HIST1H2BI, HIST1H2BO, HIST1H4L, HIST1H2BK
16	905991	Cellular Senescence	9.921E-4	4.456E-2	3.350E-1	1.000E0	9	182	CDKN2A, HIST1H2BN, HIST1H2BI, HIST1H2BO, HIST1H3I, HIST1H3G, HIST1H3J, HIST1H4L, HIST1H2BK
17	730350	Antagonism of Activin by Follistatin	1.135E-3	4.884E-2	3.672E-1	1.000E0	2	4	INHBA, FST
Pathway: MSigDB C2 BIOCARTA (v5.1)
No.	ID	Name	p-value	p-value FDR B&H	p-value FDR B&Y	p-value Bonferroni	Genes from input	Genes in annotation	Genes from input names
1	M5884	Ensemble of genes encoding core extracellular matrix including ECM glycoproteins, collagens and proteoglycans	1.195E-4	1.029E-2	7.735E-2	1.235E-1	13	275	SVEP1, COL14A1, COL1A1, CRISPLD2, COL6A3, DPT, COL8A1, COL12A1, LAMB1, THBS4, IGFBP3, VCAN, LUM
2	M3005	Genes encoding collagen proteins	3.435E-4	1.972E-2	1.482E-1	3.549E-1	5	44	COL14A1, COL1A1, COL6A3, COL8A1, COL12A1
Pathway: Pathway Ontology
No.	ID	Name	p-value	p-value FDR B&H	p-value FDR B&Y	p-value Bonferroni	Genes from input	Genes in annotation	Genes from input names
1	PW:0000490	transforming growth factor-beta Smad dependent signaling	4.255E-4	2.198E-2	1.652E-1	4.396E-1	4	26	SMURF2, RUNX1, TGFB2, SMAD7

### Sheet: Supplementary Table 4B
Supplementary Table 4B: Enrichment analysis related to genes annotated to hypoacetylated between PLN and control group
GO: Molecular function
No.	ID	Name	p-value	p-value FDR B&H	p-value FDR B&Y	p-value Bonferroni	Genes from input	Genes in annotation	Genes from input names
1	GO:0008374	O-acyltransferase activity	4.881E-6	5.623E-3	4.289E-2	5.623E-3	10	66	PLA2G15, CPT1C, SOAT2, AGPAT2, CPT1B, DGAT1, AGPAT3, NAT6, PNPLA2, NAA40
2	GO:0016747	transferase activity, transferring acyl groups other than amino-acyl groups	3.508E-5	2.020E-2	1.541E-1	4.041E-2	17	219	AANAT, ZDHHC8, PLA2G15, FASN, CPT1C, KAT8, SOAT2, AGPAT2, CPT1B, DGAT1, AGPAT3, NAT6, DBT, PNPLA2, NAA40, HADHA, HADHB
3	GO:0016746	transferase activity, transferring acyl groups	8.006E-5	3.074E-2	2.345E-1	9.223E-2	18	257	AANAT, ZDHHC8, PLA2G15, FASN, CPT1C, KAT8, SOAT2, CHAC1, AGPAT2, CPT1B, DGAT1, AGPAT3, NAT6, DBT, PNPLA2, NAA40, HADHA, HADHB
4	GO:0004300	enoyl-CoA hydratase activity	1.462E-4	4.211E-2	3.212E-1	1.684E-1	3	5	ECHS1, HADHA, HADHB
5	GO:0016411	acylglycerol O-acyltransferase activity	1.929E-4	4.445E-2	3.391E-1	2.223E-1	7	49	PLA2G15, AGPAT2, DGAT1, AGPAT3, NAT6, PNPLA2, NAA40
GO: Biological process (top 100 selected)
No.	ID	Name	p-value	p-value FDR B&H	p-value FDR B&Y	p-value Bonferroni	Genes from input	Genes in annotation	Genes from input names
No results to display
GO: Cellular component
No.	ID	Name	p-value	p-value FDR B&H	p-value FDR B&Y	p-value Bonferroni	Genes from input	Genes in annotation	Genes from input names
1	GO:0005947	mitochondrial alpha-ketoglutarate dehydrogenase complex	1.409E-4	4.203E-2	2.928E-1	8.381E-2	3	5	BCKDK, MRPS36, DBT
2	GO:0005759	mitochondrial matrix	1.413E-4	4.203E-2	2.928E-1	8.407E-2	24	425	MRPL23, PDK2, PDK4, ACO2, BCKDK, MRPL27, MRPS36, MRPL35, FDXR, PRDX5, MPG, FPGS, CCAR2, MRPL34, BCAT2, DBT, ECI1, QARS, MRPL21, ECHS1, MLYCD, HAGH, HADHA, HADHB
Pathway: BioSystems: BIOCYC
No.	ID	Name	p-value	p-value FDR B&H	p-value FDR B&Y	p-value Bonferroni	Genes from input	Genes in annotation	Genes from input names
1	142358	isoleucine degradation I	8.119E-6	3.908E-3	3.069E-2	1.172E-2	5	13	BCAT2, DBT, ECHS1, HADHA, HADHB
2	142387	valine degradation I	1.898E-4	3.426E-2	2.690E-1	2.741E-1	4	13	BCAT2, DBT, ECHS1, HADHA
3	142421	fatty acid beta-oxidation I	3.490E-4	4.199E-2	3.297E-1	5.039E-1	4	15	ECI1, ECHS1, HADHA, HADHB
Pathway: BioSystems: KEGG
No.	ID	Name	p-value	p-value FDR B&H	p-value FDR B&Y	p-value Bonferroni	Genes from input	Genes in annotation	Genes from input names
1	413380	Fatty acid biosynthesis, elongation, mitochondria	2.533E-4	3.658E-2	2.872E-1	3.658E-1	3	6	ECHS1, HADHA, HADHB
2	82935	Fatty acid degradation	5.691E-4	4.701E-2	3.692E-1	8.218E-1	6	44	CPT1C, CPT1B, ECI1, ECHS1, HADHA, HADHB
3	714485	2-Oxocarboxylic acid metabolism	5.860E-4	4.701E-2	3.692E-1	8.462E-1	4	17	ACO2, ACY1, BCAT2, GPT
Pathway: BioSystems: REACTOME
No.	ID	Name	p-value	p-value FDR B&H	p-value FDR B&Y	p-value Bonferroni	Genes from input	Genes in annotation	Genes from input names
1	477135	Metabolism	1.792E-6	1.294E-3	1.016E-2	2.587E-3	66	1575	AANAT, PDK2, PDK4, CETP, ENPP1, ACO2, ESRRA, CA14, CHKB, PGAM2, RXRA, FASN, RAPGEF3, HYAL3, FDXR, UQCRC1, HSD17B1, OPLAH, IPPK, PNMT, HYAL1, FAM213B, FPGS, AGPAT2, CHST1, CPT1B, AQP1, PLCD3, SLC25A10, ASS1, PRKACA, FAM96B, CSGALNACT1, INPP5J, DGAT1, SPHK2, IP6K3, AGPAT3, BCAT2, PTDSS2, PSME2, DBT, ECI1, PTGDS, NDUFV1, ITPA, STK11, NEU1, QDPR, ADSSL1, GPI, PNPLA2, SLC25A20, GPT, ABCC5, ECHS1, NUBP…
2	106129	Beta oxidation of hexanoyl-CoA to butanoyl-CoA	1.289E-4	2.660E-2	2.089E-1	1.862E-1	3	5	ECHS1, HADHA, HADHB
3	106127	Beta oxidation of decanoyl-CoA to octanoyl-CoA-CoA	1.289E-4	2.660E-2	2.089E-1	1.862E-1	3	5	ECHS1, HADHA, HADHB
4	106128	Beta oxidation of octanoyl-CoA to hexanoyl-CoA	1.289E-4	2.660E-2	2.089E-1	1.862E-1	3	5	ECHS1, HADHA, HADHB
5	106126	Beta oxidation of lauroyl-CoA to decanoyl-CoA-CoA	1.289E-4	2.660E-2	2.089E-1	1.862E-1	3	5	ECHS1, HADHA, HADHB
6	106131	mitochondrial fatty acid beta-oxidation of unsaturated fatty acids	2.533E-4	3.658E-2	2.872E-1	3.658E-1	3	6	ECI1, HADHA, HADHB
7	106122	Mitochondrial Fatty Acid Beta-Oxidation	3.490E-4	4.199E-2	3.297E-1	5.039E-1	4	15	ECI1, ECHS1, HADHA, HADHB
8	187108	Rap1 signalling	4.566E-4	4.396E-2	3.452E-1	6.593E-1	4	16	RAPGEF3, SIPA1, PRKACA, RASGRP2
9	160977	Fatty acid, triacylglycerol, and ketone body metabolism	5.580E-4	4.701E-2	3.692E-1	8.058E-1	13	188	ESRRA, RXRA, FASN, AGPAT2, CPT1B, DGAT1, AGPAT3, ECI1, SLC25A20, ECHS1, ANGPTL4, HADHA, HADHB
Pathway: BioSystems: WikiPathways
No.	ID	Name	p-value	p-value FDR B&H	p-value FDR B&Y	p-value Bonferroni	Genes from input	Genes in annotation	Genes from input names
1	198865	Fatty Acid Beta Oxidation	9.873E-7	1.294E-3	1.016E-2	1.426E-3	8	34	CHKB, CPT1B, ECI1, PNPLA2, SLC25A20, ECHS1, HADHA, HADHB
Pathway: GenMAPP
No.	ID	Name	p-value	p-value FDR B&H	p-value FDR B&Y	p-value Bonferroni	Genes from input	Genes in annotation	Genes from input names
1	MAP00062 Fatty acid biosynthesis path 2	MAP00062 Fatty acid biosynthesis path 2	4.355E-4	4.396E-2	3.452E-1	6.289E-1	3	7	ECHS1, HADHA, HADHB
Pathway: SMPDB
No.	ID	Name	p-value	p-value FDR B&H	p-value FDR B&Y	p-value Bonferroni	Genes from input	Genes in annotation	Genes from input names
1	SMP00054	Fatty Acid Elongation In Mitochondria	4.355E-4	4.396E-2	3.452E-1	6.289E-1	3	7	ECHS1, HADHA, HADHB
